# Coiled-coil domains are sufficient to drive liquid-liquid phase separation of proteins in molecular models

**DOI:** 10.1101/2023.05.31.543124

**Authors:** Dominique A. Ramirez, Loren E. Hough, Michael R. Shirts

## Abstract

Liquid-liquid phase separation (LLPS) is thought to be a main driving force in the formation of membraneless organelles. Examples of such organelles include the centrosome, central spindle, and stress granules. Recently, it has been shown that coiled-coil (CC) proteins, such as the centrosomal proteins pericentrin, spd-5, and centrosomin, might be capable of LLPS. CC domains have physical features that could make them the drivers of LLPS, but it is unknown if they play a direct role in the process. We developed a coarse-grained simulation framework for investigating the LLPS propensity of CC proteins, in which interactions which support LLPS arise solely from CC domains. We show, using this framework, that the physical features of CC domains are sufficient to drive LLPS of proteins. The framework is specifically designed to investigate how the number of CC domains, as well as multimerization state of CC domains, can affect LLPS. We show that small model proteins with as few as two CC domains can phase separate. Increasing the number of CC domains up to four per protein can somewhat increase LLPS propensity. We demonstrate that trimer-forming and tetramer-forming CC domains have a dramatically higher LLPS propensity than dimer-forming coils, which shows that multimerization state has a greater effect on LLPS than the number of CC domains per protein. These data support the hypothesis of CC domains as drivers of protein LLPS, and has implications in future studies to identify the LLPS-driving regions of centrosomal and central spindle proteins.

**STATEMENT OF SIGNIFICANCE:** The liquid-liquid phase separation of coiled-coil proteins has been implicated in the formation of membraneless organelles such as the centrosome and central spindle. Little is known about the features of these proteins that might drive their phase separation. We developed a modeling framework to investigate the potential role of coiled-coil domains in phase separation, and show that these domains are sufficient to drive the phenomenon in simulation. We additionally show the importance of multimerization state on the ability for such proteins to phase separate. This work suggests that coiled-coil domains should be considered for their contribution to protein phase separation.
