## Supporting Material Document 2 - IDP Rg references for "Coiled-coil domains are sufficient to drive liquid-liquid phase separation of proteins in molecular models"

### Sheet: Sheet1
Reference IDPs for Rg validation
Protein	Size	Rg (nm)	T (K)	Citation
Hst5	24	1.403 +- 0.026	293	S. Jephthah, L. Staby, B. B. Kragelund and M. Skepö, J. Chem. Theory Comput., 2019, 15, 2672–2683.
(Hst5)2	48	1.87 +- 0.03	298	E. Fagerberg, L. K. Månsson, S. Lenton and M. Skepö, J. Phys. Chem. B, 2020, 124, 11843–11853.
IN	60	2.25 +- 0.11	298.15	Muller-Spath S, Sorrano A, Hirschfeld V, Hofmann H, Ruegger S, Reymond L, et al. Charge interactions can dominate the dimensions of intrinsically disordered proteins. Proc Natl Acad SciUSA. 2010;107:14609–14614.
Protein-L	64	1.65 +- 0.14	298.15	Sherman E, Haran G. Coil-globule transition in the denatured state of a small protein. Proc Natl Acad Sci USA. 2006;103:11539–11543.
CspTM	67	1.37 +- 0.07	298.15	Muller-Spath S, Sorrano A, Hirschfeld V, Hofmann H, Ruegger S, Reymond L, et al. Charge interactions can dominate the dimensions of intrinsically disordered proteins. Proc Natl Acad SciUSA. 2010;107:14609–14614.
ACTR	71	2.51	298.15	Kjaergaard M, Norholm AB, Hendus-Altenburger R, Pedersen SF, Poulsen FM, Kragelund BB. Temperature-dependent structural changes in intrinsically-disordered proteins: formation of α-helices or loss of polyproline II? Protein Sci. 2010;19:1555–1564.
Sic1	92	3.00 +- 0.4	293	G.-N. W. Gomes, M. Krzeminski, A. Namini, E. W. Martin, T. Mittag, T. Head-Gordon, J. D. Forman-Kay and C. C. Gradinaru, J. Am. Chem. Soc., 2020, 142, 15697–15710.
SH4UD	95	2.71 +- 0.04	293	U. R. Shrestha, P. Juneja, Q. Zhang, V. Gurumoorthy, J. M. Borreguero, V. Urban, X. Cheng, S. V. Pingali, J. C. Smith, H. M. O’Neill and L. Petridis, PNAS, 2019, 116, 20446–20452.
CoINT	98	2.83 +- 0.1	277	C. L. Johnson, A. S. Solovyova, O. Hecht, C. Macdonald, H. Waller, J. G. Grossmann, G. R. Moore and J. H. Lakey, Biophysical Journal, 2017, 113, 1673–1684.
R17	100	2.29 +- 0.11	298.15	Hofmann H, Soranno A, Borgia A, Gast K, Nettels D, Schuler B. Polymer scaling laws of unfolded and intrinsically disordered proteins quantified with single-molecule spectroscopy. Proc Natl Acad Sci USA. 2012;109:16155–16160.
p15PAF	111	2.81 +- 0.03	298	A. De Biasio, A. Ibáñez de Opakua, T. N. Cordeiro, M. Villate, N. Merino, N. Sibille, M. Lelli, T. Diercks, P. Bernadó and F. J. Blanco, Biophysical Journal, 2014, 106, 865–874.
ProTa-N	112	2.87 +- 0.14	298.15	Muller-Spath S, Sorrano A, Hirschfeld V, Hofmann H, Ruegger S, Reymond L, et al. Charge interactions can dominate the dimensions of intrinsically disordered proteins. Proc Natl Acad SciUSA. 2010;107:14609–14614.
R15	114	1.72 +- 0.09	298.15	Hofmann H, Soranno A, Borgia A, Gast K, Nettels D, Schuler B. Polymer scaling laws of unfolded and intrinsically disordered proteins quantified with single-molecule spectroscopy. Proc Natl Acad Sci USA. 2012;109:16155–16160.
hNL3cyt	119	3.15 +- 0.2	298	A. Paz, T. Zeev-Ben-Mordehai, M. Lundqvist, E. Sherman, E. Mylonas, L. Weiner, G. Haran, D. I. Svergun, F. A. A. Mulder, J. L. Sussman and I. Silman, Biophysical Journal, 2008, 95, 1928–1944.
RnaseA	124	3.36 +- 0.01	298	J. A. Riback, M. A. Bowman, A. M. Zmyslowski, C. R. Knoverek, J. M. Jumper, J. R. Hinshaw, E. B. Kaye, K. F. Freed, P. L. Clark and T. R. Sosnick, Science, 2017, 358, 238–241.
				Y. Wang, J. Trewhella and D. P. Goldenberg, Journal of Molecular Biology, 2008, 377, 1576–1592.
K18 (P10636-8)	128	3.8 +- 0.3	288	E. Mylonas, A. Hascher, P. Bernadó, M. Blackledge, E. Mandelkow and D. I. Svergun, Biochemistry, 2008, 47, 10345–10353.
ProTa-C	129	3.70 +- 0.19	298.15	Muller-Spath S, Sorrano A, Hirschfeld V, Hofmann H, Ruegger S, Reymond L, et al. Charge interactions can dominate the dimensions of intrinsically disordered proteins. Proc Natl Acad SciUSA. 2010;107:14609–14614.
hNHE1cdt	131	3.63	298.15	Kjaergaard M, Norholm AB, Hendus-Altenburger R, Pedersen SF, Poulsen FM, Kragelund BB. Temperature-dependent structural changes in intrinsically-disordered proteins: formation of α-helices or loss of polyproline II? Protein Sci. 2010;19:1555–1564.
aSynuclein	140	3.55 +- 0.1	298	M. C. Ahmed, L. K. Skaanning, A. Jussupow, E. A. Newcombe, B. B. Kragelund, C. Camilloni, A. E. Langkilde and K. Lindorff-Larsen, Frontiers in Molecular Biosciences, 2021, 8, 216.
FhuA	144	3.34 +- 0.02	298	J. A. Riback, M. A. Bowman, A. M. Zmyslowski, C. R. Knoverek, J. M. Jumper, J. R. Hinshaw, E. B. Kaye, K. F. Freed, P. L. Clark and T. R. Sosnick, Science, 2017, 358, 238–241.
hCyp	167	2.00 +- 0.10	298.15	Hofmann H, Soranno A, Borgia A, Gast K, Nettels D, Schuler B. Polymer scaling laws of unfolded and intrinsically disordered proteins quantified with single-molecule spectroscopy. Proc Natl Acad Sci USA. 2012;109:16155–16160.
K16	174	3.9 +- 0.3	288	E. Mylonas, A. Hascher, P. Bernadó, M. Blackledge, E. Mandelkow and D. I. Svergun, Biochemistry, 2008, 47, 10345–10353.
K32 (441, P10636-8)	196	4.2 +- 0.3	288	E. Mylonas, A. Hascher, P. Bernadó, M. Blackledge, E. Mandelkow and D. I. Svergun, Biochemistry, 2008, 47, 10345–10353.
